# CHAIR an antigen-resolved antibody-reactome resource for healthy adult immune aging

**DOI:** 10.64898/2026.09.29.755197

**Authors:** Gustav N. Sundell, Minghui Chen, Zigan Sha, Xiangyang Sun, Jiameng Yao, Junjie Liu, Chuansheng Hu, Haoyun Xu, Junbiao Dai, Huan Qi, Mingliang Ma, Jinhua Wu, Yang Li, Shujuan Guo, Jinpiao Lin, Huiming Sheng, Sheng-Ce Tao

## Abstract

Antigen-recognition histories accumulate across adult life, but existing human aging resources largely emphasize host-state measurements rather than antigen-resolved humoral memory. We present CHAIR, the Chinese Healthy Aging Immune Resource, which integrates self-antigen, human virome and toxin/virulence-factor PhIP-seq with routine clinical measurements and T/B/NK phenotyping in clinically screened adults aged 20-94 years. The resource framework includes 1,008 unique PhIP-seq samples, 995 clinical records, 977 T/B/NK records and 853 participants with all three layers. Across modeled spaces comprising 23,584 self-antigen targets, 210 virome targets and 1,258 virulence-factor source targets, most measured antibody-reactivity architecture was consistent with broad preservation within domains, whereas age- and sex-associated signals were concentrated in focal targets and modules. Together, CHAIR provides a traceable, antigen-resolved reference framework based on clinically screened adults for investigating focal humoral remodeling across healthy adult aging.
