## Supplementary Table 2 for "CHAIR an antigen-resolved antibody-reactome resource for healthy adult immune aging"

### Sheet: README
Field	Value
Table	Supplementary Table 4. Clinical and T/B/NK variable dictionary and completeness
Purpose	Clinical laboratory and T/B/NK variable definitions, units and completeness.
Source basis	Current cohort composition workbook.
Interpretation boundary	This table defines the multimodal resource layer and does not report biological associations.

### Sheet: Clinical_completeness
Domain	Variable	Unit_or_scale	Row_count	Non_missing_count	Missing_count	Completeness_fraction	Recommended_access_tier
Clinical	Physical Exam ID		995	995	0	1	controlled identifier-linked
Clinical	Height		995	408	587	0.4101	controlled participant-level
Clinical	Weight		995	408	587	0.4101	controlled participant-level
Clinical	BMI		995	408	587	0.4101	controlled participant-level
Clinical	Blood Pressure		995	888	107	0.8925	controlled participant-level
Clinical	Blood Draw Date		995	995	0	1	controlled participant-level
Clinical	Date of Birth		995	983	12	0.9879	controlled participant-level
Clinical	Age		995	995	0	1	controlled participant-level
Clinical	Gender		995	995	0	1	controlled participant-level
Clinical	Fasting Glucose (mmol/L)	mmol/L	995	920	75	0.9246	controlled participant-level
Clinical	Urea (mmol/L)	mmol/L	995	896	99	0.9005	controlled participant-level
Clinical	Creatinine (Enzymatic Method)	Enzymatic Method	995	905	90	0.9095	controlled participant-level
Clinical	BUN/CREA		995	896	99	0.9005	controlled participant-level
Clinical	Estimated GFR CKD-EPI (ml/min/1.7)	ml/min/1.7	995	905	90	0.9095	controlled participant-level
Clinical	Estimated GFR MDRD (ml/min/1.7)	ml/min/1.7	995	905	90	0.9095	controlled participant-level
Clinical	Uric Acid (umol/L)	umol/L	995	898	97	0.9025	controlled identifier-linked
Clinical	ALT (U/L)	U/L	995	985	10	0.9899	controlled participant-level
Clinical	AST (U/L)	U/L	995	935	60	0.9397	controlled participant-level
Clinical	GGT (U/L)	U/L	995	904	91	0.9085	controlled participant-level
Clinical	Triglycerides (mmol/L)	mmol/L	995	869	126	0.8734	controlled identifier-linked
Clinical	Total Cholesterol (mmol/L)	mmol/L	995	869	126	0.8734	controlled participant-level
Clinical	HDL Cholesterol (mmol/L)	mmol/L	995	829	166	0.8332	controlled participant-level
Clinical	LDL Cholesterol (mmol/L)	mmol/L	995	867	128	0.8714	controlled participant-level
Clinical	Urine Leukocytes (/μL)	/μL	995	898	97	0.9025	controlled participant-level
Clinical	Urine Red Blood Cells (/μL)	/μL	995	898	97	0.9025	controlled participant-level
Clinical	Urine Glucose		995	938	57	0.9427	controlled participant-level
Clinical	WBC (/L)	/L	995	995	0	1	controlled participant-level
Clinical	Neutrophil Ratio		995	995	0	1	controlled participant-level
Clinical	Lymphocyte Ratio		995	995	0	1	controlled participant-level
Clinical	Monocyte Ratio		995	995	0	1	controlled participant-level
Clinical	Eosinophil Ratio		995	995	0	1	controlled participant-level
Clinical	Basophil Ratio		995	995	0	1	controlled participant-level
Clinical	Neutrophil Count (/L)	/L	995	995	0	1	controlled participant-level
Clinical	Lymphocyte Count (/L)	/L	995	995	0	1	controlled participant-level
Clinical	Monocyte Count (/L)	/L	995	995	0	1	controlled participant-level
Clinical	Eosinophil Count (/L)	/L	995	995	0	1	controlled participant-level
Clinical	Basophil Count (/L)	/L	995	951	44	0.9558	controlled participant-level
Clinical	RBC (/L)	/L	995	995	0	1	controlled participant-level
Clinical	Hemoglobin (g/L)	g/L	995	995	0	1	controlled participant-level
Clinical	RDW		995	995	0	1	controlled participant-level
Clinical	CD3/CD16+56/CD45/CD4/CD19/CD8 TruC CD3+CD4+ Abs Cnt		995	673	322	0.6764	controlled participant-level
Clinical	CD3/CD16+56/CD45/CD4/CD19/CD8 TruC CD3+CD4+CD8+ %Lymphs		995	920	75	0.9246	controlled participant-level
Clinical	CD3/CD16+56/CD45/CD4/CD19/CD8 TruC CD3+CD4+CD8+ Abs Cnt		995	920	75	0.9246	controlled participant-level
Clinical	CD3/CD16+56/CD45/CD4/CD19/CD8 TruC CD16+CD56+ %Lymphs		995	920	75	0.9246	controlled participant-level
Clinical	CD3/CD16+56/CD45/CD4/CD19/CD8 TruC CD16+CD56+ Abs Cnt		995	920	75	0.9246	controlled participant-level
Clinical	CD3/CD16+56/CD45/CD4/CD19/CD8 TruC CD19+ %Lymphs		995	920	75	0.9246	controlled participant-level
Clinical	CD3/CD16+56/CD45/CD4/CD19/CD8 TruC CD19+ Abs Cnt		995	920	75	0.9246	controlled participant-level
Clinical	CD3/CD16+56/CD45/CD4/CD19/CD8 TruC CD45+ Abs Cnt		995	920	75	0.9246	controlled participant-level
Clinical	CD3/CD16+56/CD45/CD4/CD19/CD8 TruC 4/8 Ratio		995	920	75	0.9246	controlled participant-level

### Sheet: T_B_NK_completeness
Domain	Variable	Unit_or_scale	Row_count	Non_missing_count	Missing_count	Completeness_fraction	Recommended_access_tier
T/B/NK	Physical Exam ID		977	977	0	1	controlled identifier-linked
T/B/NK	Barcode No.		977	923	54	0.9447	controlled identifier-linked
T/B/NK	Sex		977	977	0	1	controlled participant-level
T/B/NK	Age Group		977	977	0	1	controlled participant-level
T/B/NK	Age		977	977	0	1	controlled participant-level
T/B/NK	CD3+%		977	977	0	1	controlled participant-level
T/B/NK	CD3+ (cells/ul)	cells/ul	977	977	0	1	controlled participant-level
T/B/NK	CD3+CD8+%		977	977	0	1	controlled participant-level
T/B/NK	CD3+CD8+ (cells/ul)	cells/ul	977	977	0	1	controlled participant-level
T/B/NK	CD3+CD4+%		977	977	0	1	controlled participant-level
T/B/NK	CD3+CD4+ (cells/ul)	cells/ul	977	977	0	1	controlled participant-level
T/B/NK	NK (CD16+CD56)%	CD16+CD56	977	977	0	1	controlled participant-level
T/B/NK	NK (CD16+CD56) (cells/ul)	CD16+CD56	977	977	0	1	controlled participant-level
T/B/NK	B Cells (CD19+)%	CD19+	977	977	0	1	controlled participant-level
T/B/NK	B Cells (CD19+) (cells/ul)	CD19+	977	977	0	1	controlled participant-level
T/B/NK	CD4+/CD8+		977	977	0	1	controlled participant-level

### Sheet: PhIP-seq metadata_completeness
Domain	Variable	Row_count	Non_missing_count	Missing_count	Completeness_fraction	Recommended_access_tier
PhIP-seq metadata	SampleID	1008	1008	0	1	controlled identifier-linked
PhIP-seq metadata	age	1008	1008	0	1	summary-level public, participant-level controlled
PhIP-seq metadata	sex	1008	1008	0	1	summary-level public, participant-level controlled

### Sheet: Variable_dictionary
Domain	Variable	Unit_or_scale	Recommended_access_tier	Source_sheet
Clinical	Physical Exam ID		controlled identifier-linked	Clinical
Clinical	Height		controlled participant-level	Clinical
Clinical	Weight		controlled participant-level	Clinical
Clinical	BMI		controlled participant-level	Clinical
Clinical	Blood Pressure		controlled participant-level	Clinical
Clinical	Blood Draw Date		controlled participant-level	Clinical
Clinical	Date of Birth		controlled participant-level	Clinical
Clinical	Age		controlled participant-level	Clinical
Clinical	Sex		controlled participant-level	Clinical
Clinical	Fasting Glucose (mmol/L)	mmol/L	controlled participant-level	Clinical
Clinical	Urea (mmol/L)	mmol/L	controlled participant-level	Clinical
Clinical	Creatinine (Enzymatic Method)	Enzymatic Method	controlled participant-level	Clinical
Clinical	BUN/CREA		controlled participant-level	Clinical
Clinical	Estimated GFR CKD-EPI (ml/min/1.7)	ml/min/1.7	controlled participant-level	Clinical
Clinical	Estimated GFR MDRD (ml/min/1.7)	ml/min/1.7	controlled participant-level	Clinical
Clinical	Uric Acid (umol/L)	umol/L	controlled identifier-linked	Clinical
Clinical	ALT (U/L)	U/L	controlled participant-level	Clinical
Clinical	AST (U/L)	U/L	controlled participant-level	Clinical
Clinical	GGT (U/L)	U/L	controlled participant-level	Clinical
Clinical	Triglycerides (mmol/L)	mmol/L	controlled identifier-linked	Clinical
Clinical	Total Cholesterol (mmol/L)	mmol/L	controlled participant-level	Clinical
Clinical	HDL Cholesterol (mmol/L)	mmol/L	controlled participant-level	Clinical
Clinical	LDL Cholesterol (mmol/L)	mmol/L	controlled participant-level	Clinical
Clinical	Urine Leukocytes (/μL)	/μL	controlled participant-level	Clinical
Clinical	Urine Red Blood Cells (/μL)	/μL	controlled participant-level	Clinical
Clinical	Urine Glucose		controlled participant-level	Clinical
Clinical	WBC (/L)	/L	controlled participant-level	Clinical
Clinical	Neutrophil Ratio		controlled participant-level	Clinical
Clinical	Lymphocyte Ratio		controlled participant-level	Clinical
Clinical	Monocyte Ratio		controlled participant-level	Clinical
Clinical	Eosinophil Ratio		controlled participant-level	Clinical
Clinical	Basophil Ratio		controlled participant-level	Clinical
Clinical	Neutrophil Count (/L)	/L	controlled participant-level	Clinical
Clinical	Lymphocyte Count (/L)	/L	controlled participant-level	Clinical
Clinical	Monocyte Count (/L)	/L	controlled participant-level	Clinical
Clinical	Eosinophil Count (/L)	/L	controlled participant-level	Clinical
Clinical	Basophil Count (/L)	/L	controlled participant-level	Clinical
Clinical	RBC (/L)	/L	controlled participant-level	Clinical
Clinical	Hemoglobin (g/L)	g/L	controlled participant-level	Clinical
Clinical	RDW		controlled participant-level	Clinical
Clinical	CD3/CD16+56/CD45/CD4/CD19/CD8 TruC CD3+CD4+ Abs Cnt		controlled participant-level	Clinical
Clinical	CD3/CD16+56/CD45/CD4/CD19/CD8 TruC CD3+CD4+CD8+ %Lymphs		controlled participant-level	Clinical
Clinical	CD3/CD16+56/CD45/CD4/CD19/CD8 TruC CD3+CD4+CD8+ Abs Cnt		controlled participant-level	Clinical
Clinical	CD3/CD16+56/CD45/CD4/CD19/CD8 TruC CD16+CD56+ %Lymphs		controlled participant-level	Clinical
Clinical	CD3/CD16+56/CD45/CD4/CD19/CD8 TruC CD16+CD56+ Abs Cnt		controlled participant-level	Clinical
Clinical	CD3/CD16+56/CD45/CD4/CD19/CD8 TruC CD19+ %Lymphs		controlled participant-level	Clinical
Clinical	CD3/CD16+56/CD45/CD4/CD19/CD8 TruC CD19+ Abs Cnt		controlled participant-level	Clinical
Clinical	CD3/CD16+56/CD45/CD4/CD19/CD8 TruC CD45+ Abs Cnt		controlled participant-level	Clinical
Clinical	CD3/CD16+56/CD45/CD4/CD19/CD8 TruC 4/8 Ratio		controlled participant-level	Clinical
T/B/NK	Physical Exam ID		controlled identifier-linked	TBNK
T/B/NK	Barcode No.		controlled identifier-linked	TBNK
T/B/NK	Gender		controlled participant-level	TBNK
T/B/NK	Age Group		controlled participant-level	TBNK
T/B/NK	Age		controlled participant-level	TBNK
T/B/NK	CD3+%		controlled participant-level	TBNK
T/B/NK	CD3+ (cells/ul)	cells/ul	controlled participant-level	TBNK
T/B/NK	CD3+CD8+%		controlled participant-level	TBNK
T/B/NK	CD3+CD8+ (cells/ul)	cells/ul	controlled participant-level	TBNK
T/B/NK	CD3+CD4+%		controlled participant-level	TBNK
T/B/NK	CD3+CD4+ (cells/ul)	cells/ul	controlled participant-level	TBNK
T/B/NK	NK (CD16+CD56)%	CD16+CD56	controlled participant-level	TBNK
T/B/NK	NK (CD16+CD56) (cells/ul)	CD16+CD56	controlled participant-level	TBNK
T/B/NK	B Cells (CD19+)%	CD19+	controlled participant-level	TBNK
T/B/NK	B Cells (CD19+) (cells/ul)	CD19+	controlled participant-level	TBNK
T/B/NK	CD4+/CD8+		controlled participant-level	TBNK
PhIP-seq metadata	SampleID		controlled identifier-linked	PhIP-seq
PhIP-seq metadata	age		summary-level public, participant-level controlled	PhIP-seq
PhIP-seq metadata	sex		summary-level public, participant-level controlled	PhIP-seq
